# *Bacopa monnieri (L.)* Wettst-derived nanovesicles are enriched with bioactive cargo and exhibit anti-neuroblastoma activity

**DOI:** 10.64898/2026.01.17.700097

**Authors:** Ekkaphot Khongkla, Panitch Boonsnongcheep, Pipob Suwanchaikasem, Kornkanok Promthep, Monruedee Srisaisup, Theptharin Charuraksa, Pannaphan Makarathut, Banthit Chetsawang

## Abstract

Edible plant-derived nanovesicles (PDNVs) have emerged as promising nanotherapeutic strategies for various diseases, including cancer. The biochemical composition and functional properties of PDNVs vary considerably on the basis of their botanical source. *Bacopa monnieri* (L.) Wettst is a medicinal plant renowned for its rich phytochemical profile, yet the isolation and biological activities of *B. monnieri* -derived nanovesicles (BMNVs) remain unexplored. We report, for the first time, the isolation, molecular cargo profiling, and *in vitro* functional evaluation of BMNVs against neuroblastoma cells. The isolated BMNVs displayed a characteristic bilayer morphology with an average particle size of ∼112 nm. Mass spectrometry-based metabolite analysis revealed an enrichment of triterpenoids and triterpene saponins, whereas protein cargo analysis revealed superoxide dismutase, which is correlated with their intrinsic free radical scavenging activity. *In vitro* assays demonstrated that BMNVs significantly suppress neuroblastoma cell growth and induce morphological alterations. Confocal three-dimensional reconstruction confirmed the cellular internalization of the BMNVs, revealing a distinct perinuclear distribution. This study provides the first evidence of the use of BMNVs as bioactive carriers, highlighting their potential as novel nanotherapeutic agents and establishing *B. monnieri* as a valuable natural resource for the development of bioactive plant-derived nanovesicles for nanomedicine.

**Highlights:**

- First isolation and biophysical characterization of *Bacopa monnieri*-derived nanovesicles (BMNVs).
- BMNVs have diverse metabolite profiles and are notably enriched in triterpenoids and triterpene saponins.
- The superoxide dismutase (SOD) identified within BMNVs confers intrinsic free radical-scavenging activity.
- BMNVs exhibit therapeutic potential as anti-neuroblastoma agents.
- These edible plant-derived nanovesicles offer a versatile, biogenic platform to explore for further development in diverse therapeutic and nutraceutical applications.
