## Supplementary material for "*Bacopa monnieri (L.)* Wettst-derived nanovesicles are enriched with bioactive cargo and exhibit anti-neuroblastoma activity": Supplemetary File 1.xlsx

### Sheet: Positive
										Normalized intensity
Alignment ID	Average RT (min)	Average Mz	Reference m/z	Mass error (ppm)	Metabolite name	Adduct type	Ontology	Total score	S/N average	70%MeOH Blank	BM- nanovessicles
147	9.791	274.274	274.274	0.218759	Lauryldiethanolamine	[M+H]+	1,2-aminoalcohols	1.216	335.56	12701.8	819266
153	13.207	283.15	283.154	15.0801	Azuleno(5,6-c)furan-1(3H)-one, 4,4a,5,6,7,7a,8,9-octahydro-3,4,8-trihydroxy-6,6,8-trimethyl-	[M+H]+	Terpene lactones	1.074	41.15	288.694	49342.8
385	10.787	497.291	497.291	0.563051	Ceridimine	[M+H]+	Vobasan alkaloids	1	17.55	0	18727.6
175	0.827	302.196	302.196	0	Trachelanthine	[M+H]+	Pyrrolizidines	1	16.49	0	20817.3
172	11.493	300.291	300.29	-0.59942	D-Sphingosine	[M+H]+	1,2-aminoalcohols	1	15.57	14.4357	12152.6
427	12.322	537.304	537.304	-0.335006	Microsporin B	[M+Na]+	Cyclic peptides	1	14.87	0	13727.5
355	14.124	467.28	467.28	-0.385208	10-hydroxyusambarine	[M+H]+	Harmala alkaloids	1	14	229.645	40793.3
714	7.492	1127.56	1127.56	-0.434566	(2S,3S,4S,5R,6R)-4-{[(2S,3R,4S,5R,6R)-4,5-dihydroxy-6-(hydroxymethyl)-3-{[(2S,3R,4R,5R,6S)-3,4,5-trihydroxy-6-methyloxan-2-yl]oxy}oxan-2-yl]oxy}-3-hydroxy-6-{[(1S,2R,4S,5R,10S,13R,17S)-2-hydroxy-4,5,9,9,13,20,20-heptamethyl-24-oxahexacyclo[15.5.2.0?,??.0?,??.0?,??.0?,??]tetracosan-10-yl]oxy}-5-{[(2S,3R,4S,5S,6R)-3,4,5-trihydroxy-6-(hydroxymethyl)oxan-2-yl]oxy}oxane-2-carboxylic acid	[M+Na]+	Triterpene saponins	1	13.26	0	29428.3
397	11.554	518.325	518.325	0	Alpha-Ergocryptine	[M+Na]+	Lysergamides	1	11.55	0	10950.7
19	3.11	102.092	102.091	-1.37132	CYCLOPENTANONE	[M+NH4]+	Cyclic ketones	1	11.11	1935.99	156186
266	4.861	378.203	378.203	0.31729	MMV676382	[M+H]+	3-alkylindoles	1	10.55	566.52	69274.4
243	5.329	355.173	355.173	-0.506795	(3R,4S,5S,6R)-2-(6-hydroxy-2,6-dimethylocta-2,7-dienoxy)-6-(hydroxymethyl)oxane-3,4,5-triol	[M+Na]+	Fatty acyl glycosides of mono- and disaccharides	1	10.4	33.585	34502.5
386	9.002	497.291	497.291	0.261416	Ceridimine	[M+H]+	Vobasan alkaloids	1	10.15	0	11831.5
679	9.146	953.502	953.502	-0.199265	NCGC00179731-03!4-[5-[acetyl(hydroxy)amino]pentylamino]-2-[2-[5-[acetyl(hydroxy)amino]pentylamino]-2-oxoethyl]-2-hydroxy-4-oxobutanoic acid [IIN-based on: CCMSLIB00000847088]	[2M+H]+	Hydroxy fatty acids	1	10.08	0	22008.1
606	9.812	767.46	767.46	-0.48211	Scabioside C	[M+H]+	Triterpenoids	1	8.8	0	13817.9
333	14.594	441.262	441.262	-0.0679868	Simvastatin M+Na	[M+Na]+	Delta valerolactones	1	8.56	168.522	30510.7
156	13.807	285.243	285.243	0.420694	NCGC00381375-01!(6E)-heptadeca-6,16-diene-1,2,4-triol [IIN-based: Match]	[M+H]+	Long-chain fatty alcohols	1	7.21	191.198	13561.2
319	5.643	430.244	430.244	-0.488095	NCGC00385247-01_C21H32O8_(3S,3aS,6E,9S,10E,11aS)-3,6,10-Trimethyl-2-oxo-2,3,3a,4,5,8,9,11a-octahydrocyclodeca[b]furan-9-yl beta-D-glucopyranoside	[M+NH4]+	Germacranolides and derivatives	1	6.94	0	24132.5
164	4.861	294.135	294.134	-1.7679	NCGC00180578-03!(2S)-2-[2-(1,3-benzodioxol-5-yl)ethyl]-4-methoxy-2,3-dihydropyran-6-one	[M+NH4]+	Kavalactones	0.999	20.99	851.318	84993.5
428	12.507	537.304	537.304	-0.670012	Microsporin B	[M+Na]+	Cyclic peptides	0.999	12.93	25.4149	16411.8
704	6.909	1085.55	1085.55	0.902768	NCGC00386040-01_C52H86O22_alpha-L-Arabinopyranoside, (3beta,5xi,9xi,16alpha)-13,28-epoxy-16,23-dihydroxyoleanan-3-yl O-beta-D-glucopyranosyl-(1->2)-O-[O-beta-D-xylopyranosyl-(1->2)-beta-D-glucopyranosyl-(1->4)]-	[M+Na]+	Triterpenoids	0.999	8.21	0	14723.8
184	9.226	310.126	310.126	-1.45102	Ketotifen fumarate (Zaditor)	[M+H]+	Cycloheptathiophenes	0.999	8.19	0	12889
490	14.124	615.369	615.369	0.698768	Pleiomutinine	[M+H]+	Pleiocarpaman alkaloids	0.999	7.64	0	20408.7
192	10.867	316.286	316.286	1.32791	Dehydrophytosphingosine (not validated, isomer of 1677)	[M+H]+	1,3-aminoalcohols	0.999	7.01	0	6850.54
350	8.625	457.369	457.369	0.743382	Ursolic acid	[M+H]+	Triterpenoids	0.999	5.49	0	14395.9
613	0.768	778.447	778.448	1.10476	Phosphatidylethanolamine (20:3/16:1) Abbr: hLPoPE	[M+K]+	Phosphatidylethanolamines	0.998	12.12	0	22476.5
332	8.625	439.358	439.357	-1.32011	betulonaldehyde	[M+H]+	Triterpenoids	0.998	8.13	0	17111.7
120	8.45	244.228	244.227	-2.98902	N-lauroylethanolamine	[M+H]+	Carboximidic acids	0.997	7.02	0	6887.27
263	8.819	377.194	377.193	-2.35953	(E)-3-(4-acetyloxy-2,3-dihydroxy-2,5,5,8a-tetramethyl-3,4,4a,6,7,8-hexahydro-1H-naphthalen-1-yl)prop-2-enoic acid	[M+Na]+	Dicarboxylic acids and derivatives	0.996	17.45	0	17040.4
567	15.681	708.463	708.464	1.80673	MLS002222329-01!26305-03-3	[M+Na]+	Hybrid peptides	0.996	16.11	336.093	17213.9
366	10.787	479.28	479.279	-1.91955	Schweinfurthin F	[M+H]+	Xanthenes	0.996	14.47	0	17094.1
171	4.672	300.199	300.199	3.03132	Dehydroabietamide	[M+H]+	Diterpenoids	0.996	7.41	0	40712.9
362	8.972	473.364	473.363	-1.92241	MLS000563157-01!	[M+H]+	Triterpenoids	0.996	6	0	11167.9
416	4.861	529.094	529.095	1.96562	3,4,5-trihydroxy-6-[5-hydroxy-2-(4-hydroxy-3-methoxyphenyl)-3-methoxy-4-oxochromen-7-yl]oxyoxane-2-carboxylic acid	[M+Na]+	Flavonoid-7-O-glucuronides	0.995	24	0	52431.8
108	13.177	227.086	227.085	-4.75593	Pyrenocine B putative	[M+H]+	Aryl alkyl ketones	0.994	11.13	0	13650.9
155	8.394	285.204	285.206	3.96206	Koninginin A	[M+H]+	Oxepanes	0.994	7.44	0	12494
106	11.941	226.217	226.216	-4.95102	NCGC00385670-01!N-(10-hydroxy-10-methylundecyl)acetamide	[M-H2O+H]+	Tertiary alcohols	0.994	6.91	0	6827.4
195	9.917	318.301	318.301	0.596919	D-ribo-Phytosphingosine	[M+H]+	1,3-aminoalcohols	0.993	76.36	409.067	52360.2
237	8.071	351.215	351.213	-3.72993	(10E,15Z)-9,12,13-trihydroxyoctadeca-10,15-dienoic acid	[M+Na]+	Lineolic acids and derivatives	0.991	15.71	614.335	32756.9
482	10.654	605.407	605.405	-2.62634	"(3S,5R,7R,8R,9S,10S,13S,14S,16R,17R)-17-((2R)-7-acetoxy-6-methylheptan-2-yl)-10,13-dimethylhexadecahydro-1H-cyclopenta[a]phenanthrene-3,7,16-triyl triacetate"	[M+H]+	Bile acids, alcohols and derivatives	0.991	8.45	0	11832
541	4.215	682.451	682.453	2.76942	NCGC00385008-01!3-[4-[5-(acetyloxymethyl)-3,4-dihydroxyoxolan-2-yl]oxy-3-(2,5-dihydroxy-6-methylhept-6-en-2-yl)-6,9a,9b-trimethyl-7-prop-1-en-2-yl-1,2,3,3a,4,5,5a,7,8,9-decahydrocyclopenta[a]naphthalen-6-yl]propanoic acid	[M+NH4]+	Sesterterpenoids	0.99	26.01	407.123	149457
273	14.973	385.235	385.236	3.63413	Megestrol acetate	[M+H]+	Gluco/mineralocorticoids, progestogins and derivatives	0.99	10.26	0	15990.4
463	8.625	589.412	589.41	-2.79941	O-Tigloylgymnemagenin, 21-	[M+H]+	Triterpenoids	0.99	10.13	0	16590.4
632	8.552	819.453	819.45	-3.20947	NCGC00385302-01_C42H68O14_(3beta,5xi,9xi)-3-{[2-O-(beta-D-Glucopyranosyl)-beta-D-glucopyranosyl]oxy}-23-hydroxyolean-12-en-28-oic acid	[M+Na]+	Triterpene saponins	0.987	9.56	0	11477.6
658	9.32	903.497	903.494	-3.30937	NCGC00385201-01_C45H76O19_(2alpha,3beta,5alpha,25S)-26-(beta-D-Glucopyranosyloxy)-2,22-dihydroxyfurostan-3-yl 2-O-(6-deoxy-alpha-L-mannopyranosyl)-beta-D-glucopyranoside	[M-H2O+H]+	Steroidal saponins	0.986	11.91	0	12493.2
201	5.803	327.142	327.14	-5.80791	Citrusin	[M+H]+	Phenolic glycosides	0.982	10.47	0	22542.9
328	9.103	437.344	437.342	-4.32156	NCGC00380239-01!16-hydroxy-4,4,8,10,14-pentamethyl-17-(4,5,6-trihydroxy-6-methylheptan-2-yl)-1,2,5,6,7,9,11,12,15,16-decahydrocyclopenta[a]phenanthren-3-one [IIN-based on: CCMSLIB00000848752]	[M-3H2O+H]+	Triterpenoids	0.982	8.93	0	28255.7
176	11.237	302.306	302.305	-0.893137	2,2'-(Tetradecylimino)diethanol	[M+H]+	1,2-aminoalcohols	0.981	473.53	3538.38	298204
212	7.671	339.178	339.18	6.04399	coronardine	[M+H]+	Ibogan-type alkaloids	0.979	6.99	0	18911.4
69	14.547	171.138	171.138	-0.292162	epsilon-Decalactone	[M+H]+	Lactones	0.978	63.31	155.802	214644
376	3.284	485.358	485.36	5.0478	Dehydrotumulosic acid	[M+H]+	Dihydroxy bile acids, alcohols and derivatives	0.971	13.24	0	102116
504	8.275	633.4	633.397	-5.02055	(1S,2R,4aS,6aR,6bR,10S,12aR,14bS)-1,2,6b,9,9,12a-hexamethyl-10-[(2R,3R,4S,5S,6R)-3,4,5-trihydroxy-6-methyloxan-2-yl]oxy-2,3,4,5,6,6a,7,8,8a,10,11,12,13,14b-tetradecahydro-1H-picene-4a,6a-dicarboxylic acid	[M+H]+	Triterpene saponins	0.969	12.62	0	51013.4
232	8.226	345.087	345.09	7.6212	Eupatilin	[M+H]+	6-O-methylated flavonoids	0.966	12.19	113.69	41642.8
528	14.497	674.464	674.46	-5.24864	4-((9S,10R,17S)-10-((E)-(decylimino)methyl)-3-(((2R,4S,5S,6R)-4,5-dihydroxy-6-methyltetrahydro-2H-pyran-2-yl)oxy)-5,14-dihydroxy-13-methylhexadecahydro-1H-cyclopenta[a]phenanthren-17-yl)furan-2(5H)-one	[M+H]+	Cardenolide glycosides and derivatives	0.966	11.58	0	22804.5
144	7.606	271.06	271.06	-0.885413	Genistein	[M+H]+	Isoflavones	0.965	24.65	0	67621.3
85	1.565	202.18	202.18	1.68167	4-Hydroxy-1-(2-hydroxyethyl)-2,2,6,6-tetramethylpiperidine	[M+H]+	Piperidines	0.964	421.19	0	1.08059e+06
64	13.497	167.994	167.994	-1.90483	2-Mercaptobenzothiazole	[M+H]+	Benzothiazoles	0.96	118.26	0	167328
17	2.755	100.076	100.076	-0.199849	N-Methyl-2-pyrrolidone	[M+H]+	N-alkylpyrrolidines	0.96	56.9	3195.34	348640
81	9.445	195.139	195.14	6.81562	5-isopropenyl-2-methyl-2-cyclohexen-1-yl acetate	[M+H]+	Menthane monoterpenoids	0.957	13.62	0	26881.4
292	14.594	403.306	403.305	-1.95881	Triethylene glycol bis(2-ethylhexanoate)	[M+H]+	Fatty acid esters	0.956	32.07	140.085	57903
235	5.176	347.168	347.17	6.39456	quinidine	[M+Na]+	Cinchona alkaloids	0.954	18.52	34.2585	47081.3
617	0.768	784.441	784.446	6.29744	2-[1-[1-hydroxy-10,13-dimethyl-3-[3,4,5-trihydroxy-6-[[3,4,5-trihydroxy-6-(hydroxymethyl)oxan-2-yl]oxymethyl]oxan-2-yl]oxy-2,3,4,7,8,9,11,12,14,15,16,17-dodecahydro-1H-cyclopenta[a]phenanthren-17-yl]ethyl]-4,5-dimethyl-2,3-dihydropyran-6-one	[M+NH4]+	Withanolide glycosides and derivatives	0.952	21.6	0	37144
180	13.177	305.132	305.13	-6.42349	Octyl gallate	[M+Na]+	Galloyl esters	0.951	17.16	0	25310.6
101	7.725	221.074	221.074	0.452337	2-(4-Morpholinyl)benzothiazole	[M+H]+	Benzothiazoles	0.949	140.41	0	264236
314	6.456	428.231	428.228	-7.61277	Lasiocarpine N-oxide	[M+H]+	Alkaloids and derivatives	0.948	9.85	0	16482.8
99	8.876	219.096	219.099	15.1986	NCGC00385365-01_C11H16O3_2(4H)-Benzofuranone, 5,6,7,7a-tetrahydro-6-hydroxy-4,4,7a-trimethyl-, (6S,7aR)-	[M+Na]+	Benzofurans	0.946	17.35	0	14128.3
678	9.146	951.495	951.49	-5.64378	Asperosaponin VI	[M+Na]+	Triterpene saponins	0.94	67.31	0	119541
452	10.787	579.294	579.29	-6.11093	Cucurbitacin E	[M+Na]+	Cucurbitacins	0.937	59.7	0	64332.8
361	12.601	473.363	473.36	-6.63343	Echinocystic acid	[M+H]+	Triterpenoids	0.936	12.08	1272.36	118827
426	9.002	537.284	537.28	-7.38907	Ganoderic acid LM2	[M+Na]+	Triterpenoids	0.934	14.8	0	13860.6
345	9.103	455.354	455.35	-7.90601	Wilforlide A	[M+H]+	Triterpenoids	0.928	78.03	0	184293
148	8.071	276.157	276.16	10.9357	1-(3,4-Dimethoxycinnamoyl)piperidine	[M+H]+	Cinnamic acids and derivatives	0.923	14.22	0	22699.5
360	9.103	473.363	473.36	-6.37992	16beta-Hydroxytrametenolic acid	[M+H]+	Triterpenoids	0.919	180.83	0	532425
248	13.036	361.236	361.234	-4.73377	2-(2-hydroxybut-3-en-2-yl)-3a,6,6,9a-tetramethyl-2,4,5,5a,7,8,9,9b-octahydro-1H-benzo[e][1]benzofuran-4,5-diol	[M+Na]+	Naphthofurans	0.919	99.79	581.314	97694
605	9.146	767.46	767.46	-0.40393	Scabioside C	[M+H]+	Triterpenoids	0.917	21.9	0	37029.1
359	8.297	471.347	471.347	-0.848632	Glycyrrhetinic Acid	[M+H]+	Triterpenoids	0.917	18.39	0	80323.9
44	14.124	133.101	133.1	-9.69196	3-ureidopropionic acid	[M+H]+	Ureas	0.913	45.29	2326.83	147817
653	8.625	883.508	883.51	2.55798	4,4'-((9S,9'S,10R,10'R,17S,17'S)-((1E,1'E)-(butane-1,4-diylbis(azanylylidene))bis(methanylylidene))bis(3,5,14-trihydroxy-13-methylhexadecahydro-1H-cyclopenta[a]phenanthrene-17,10-diyl))bis(furan-2(5H)-one)	[M+Na]+	Cardenolides and derivatives	0.913	17.98	101.45	29586.3
683	7.725	955.524	955.52	-3.642	Notoginsenoside R1	[M+Na]+	Triterpene saponins	0.91	13.76	0	29351.3
363	9.795	473.364	473.36	-8.36573	Saikogenin D	[M+H]+	Triterpenoids	0.908	11.22	362.898	59682.1
268	15.118	381.298	381.3	6.16313	2,3-dihydroxypropyl stearate	[M+Na]+	1-monoacylglycerols	0.903	28.82	149.817	39492.8
294	6.332	406.218	406.222	11.1023	[9b-hydroxy-6-(hydroxymethyl)-6,9a-dimethyl-3-oxo-1,3a,4,5,5a,7,8,9-octahydrobenzo[e][2]benzofuran-5-yl] benzoate	[M+NH4]+	Naphthofurans	0.903	13.51	0	20263.6
86	0.827	202.18	202.18	0.692452	4-Hydroxy-1-(2-hydroxyethyl)-2,2,6,6-tetramethylpiperidine	[M+H]+	Piperidines	0.899	177.44	267.501	207108
668	8.625	913.518	913.51	-8.3524	Kalopanaxsaponin H	[M+H]+	Triterpenoids	0.894	32.79	0	55397.3
424	6.082	533.307	533.31	6.07527	Ganoderic Acid G	[M+H]+	Triterpenoids	0.894	9.31	0	20718.6
306	14.547	421.336	421.331	-11.6061	"(3R,5S,7R,8R,9S,10S,12S,13R,14S,17R)-17-((2R,5R)-5,7-dihydroxyheptan-2-yl)-10,13-dimethylhexadecahydro-1H-cyclopenta[a]phenanthrene-3,7,12-triol"	[M-H2O+H]+	Tetrahydroxy bile acids, alcohols and derivatives	0.888	27.35	133.68	97498.3
725	4.067	1138.86	1138.85	-9.74667	Diacetylpyxinol	[2M+NH4]+	Triterpene saponins	0.888	12.26	0	82136.2
585	14.443	743.435	743.44	7.30388	(2S,3R)-2-(((S)-7-acetamido-1,2,3-trimethoxy-9-oxo-5,6,7,9-tetrahydrobenzo[a]heptalen-10-yl)amino)-N-(3-methoxypropyl)-3-methyl-N-(((1S,9aR)-octahydro-1H-quinolizin-1-yl)methyl)pentanamide	[M+Na]+	Isoleucine and derivatives	0.886	18.85	394.289	40798
669	9.356	921.507	921.5	-8.08464	Timosaponin B II	[M+H]+	Steroidal saponins	0.878	65.74	0	124166
170	9.87	299.184	299.18	-14.0718	methyl 2-(8-methyl-3a,4,5,6-tetrahydro-1H-pyrazino[3,2,1-jk]carbazol-3(2H)-yl)acetate	[M+H]+	Carbazoles	0.875	21.49	0	35651
584	8.46	743.363	743.358	-7.06255	[(E,6R)-6-hydroxy-6-[(2S,8S,9R,10R,13R,14S,16R)-16-hydroxy-4,4,9,13,14-pentamethyl-3,11-dioxo-2-[(2S,3R,4S,5S,6R)-3,4,5-trihydroxy-6-(hydroxymethyl)oxan-2-yl]oxy-2,7,8,10,12,15,16,17-octahydro-1H-cyclopenta[a]phenanthren-17-yl]-2-methyl-5-oxohept-3-en-2-yl] acetate	[M+Na]+	Cucurbitacin glycosides	0.873	25.56	0	17895.6
194	5.698	318.164	318.16	-13.8295	(1r,5R,7S)-2-(1H-indol-4-yl)-5,7-dimethyl-1,3-diazaadamantan-6-one	[M+Na]+	Indoles	0.871	32.42	852.566	53473.4
614	9.103	779.46	779.45	-12.6115	(2S,3R,4S,5S)-2-(((2S,3R,4S,5R)-2-(((4R,5aS,7S,9S,11aR,12aS)-3-((2R,5R)-5,6-dihydroxy-6-methylheptan-2-yl)-4,7-dihydroxy-2a,5a,8,8-tetramethylhexadecahydrocyclopenta[a]cyclopropa[e]phenanthren-9-yl)oxy)-4,5-dihydroxytetrahydro-2H-pyran-3-yl)oxy)tetrahydro-2H-pyran-3,4,5-triol	[M+Na]+	Cucurbitacin glycosides	0.867	18.3	0	29503.6
413	4.861	528.236	528.235	-3.2372	Rolitetracycline	[M+H]+	Tetracyclines	0.86	2309.58	0	1.00164e+07
492	9.074	617.407	617.4	-10.7872	Phorbol-12-Myristate-13-Acetate	[M+H]+	Phorbol esters	0.85	21.01	0	43172.8
174	3.086	302.196	302.196	2.01856	Trachelanthine	[M+H]+	Pyrrolizidines	0.846	319.3	0	1.77137e+06
607	9.378	767.479	767.49	14.3976	Ginsenoside Rg6	[M+H]+	Triterpenoids	0.846	36.02	0	54820.5
399	12.218	520.341	520.341	0.461236	LPC 18:2	[M+H]+	1-acyl-sn-glycero-3-phosphocholines	0.845	25.21	0	26505.9
507	9.103	635.417	635.41	-11.6303	Ecliptasaponin D	[M+H]+	Triterpene saponins	0.839	123.01	0	154404
304	4.773	416.228	416.222	-14.8238	Zamifenacin	[M+H]+	Diphenylmethanes	0.834	42.21	0	93848.8
331	14.206	439.357	439.36	6.73707	Ursolic acid	[M+H-H2O]-	Triterpenoids	0.824	29.09	302.557	121950
297	9.632	407.205	407.199	-15.4224	NCGC00380882-01!5-chloro-2,4-dihydroxy-6-methyl-3-[(E)-3-methyl-5-[(1S,2R,6R)-1,2,6-trimethyl-3-oxocyclohexyl]pent-2-enyl]benzaldehyde [IIN-based: Match]	[M+H]+	Hydroxybenzaldehydes	0.821	7.45	0	8251.5
622	9.103	797.471	797.468	-3.59889	NCGC00385302-01_C42H68O14_(3beta,5xi,9xi)-3-{[2-O-(beta-D-Glucopyranosyl)-beta-D-glucopyranosyl]oxy}-23-hydroxyolean-12-en-28-oic acid	[M+H]+	Triterpene saponins	0.82	97.26	0	130275
616	0.768	782.443	782.453	12.7931	NCGC00386102-01![3-methyl-1-[3-methyl-1-[3-methyl-1-[3-methyl-1-oxo-1-(2,3,4,5-tetrahydroxypentoxy)pentan-2-yl]oxy-1-oxopentan-2-yl]oxy-1-oxopentan-2-yl]oxy-1-oxopentan-2-yl] 2-acetyloxy-3-methylpentanoate	[M+NH4]+	Hexacarboxylic acids and derivatives	0.815	23.73	0	41360.5
379	14.729	489.262	489.268	13.2238	NCGC00381111-01_C23H38N4O6_1-[(2E,4E)-6,7-Dihydroxy-2,4-octadienoyl]prolyl-N-methylvalyl-N~2~-methylalaninamide	[M+Na]+	Dipeptides	0.811	7.11	315.241	37721.4
634	14.832	827.491	827.48	-13.8734	Astragaloside II	[M+H]+	Cucurbitacin glycosides	0.81	34.04	0	110035
628	14.95	813.512	813.5	-14.9355	Saikosaponin B3	[M+H]+	Triterpene saponins	0.808	116.2	0	154041
662	4.156	908.488	908.5	13.0985	Putative dehydroxy-amphotericin B	[M+H]+	Aminoglycosides	0.807	27.04	0	173748
689	8.297	967.488	967.487	-0.320418	3,4,5-trihydroxy-6-(hydroxymethyl)oxan-2-yl (2E,6R)-6-[(1R,3R,6S,8R,12S,15R,16R)-13,17-dihydroxy-7,7,12,16-tetramethyl-6-{[(2R)-3,4,5-trihydroxy-6-{[(3,4,5-trihydroxyoxan-2-yl)oxy]methyl}oxan-2-yl]oxy}pentacyclo[9.7.0.0?,?.0?,?.0??,??]octadecan-15-yl]-2-methylhept-2-enoate	[M+Na]+	Cucurbitacin glycosides	0.803	21.35	612.976	83407.2
150	9.445	277.142	277.14	-7.39699	L-Saccharopine	[M+H]+	Glutamic acid and derivatives	0.801	21.87	0	56252
708	4.156	1101.63	1101.61	-13.7344	NCGC00386096-01!(9E,15E,19E)-3-(2-amino-2-oxoethyl)-11,13-dihydroxy-14,21-dimethoxy-8,10,12-trimethyl-7,21-dioxohenicosa-9,15,19-trienoic acid [IIN-based on: CCMSLIB00000848683]	[2M+Na]+	Hydroxyeicosatrienoic acids	0.79	15.59	0	123226
240	14.594	353.267	353.27	8.97331	2,3-dihydroxypropyl palmitate	[M+Na]+	1-monoacylglycerols	0.786	43.12	2048.44	137983
531	14.497	679.418	679.419	0.809515	h_163_prostanozol_3'OH	[2M+Na]+	Estrane steroids	0.777	66.36	180.915	103520
437	4.861	550.201	550.198	-5.2163	Gliquidone	[M+Na]+	1,3-isoquinolinediones	0.776	102.17	7360.35	665567
374	14.12	485.289	485.293	8.73699	TOBRAMYCIN	[M+NH4]+	4,6-disubstituted 2-deoxystreptamines	0.765	422.09	17994.9	3.05153e+06
129	8.071	254.176	254.175	-3.14744	MPL-dm	[M+H]+	Tyrosols and derivatives	0.754	20.84	0	29176.2
564	6.007	701.393	701.38	-18.2783	Cimiracemoside D	[M+Na]+	Cucurbitacin glycosides	0.749	28.05	0	43477.6
311	14.594	425.286	425.29	8.25319	NCGC00385003-01!4-[3-methyl-5-(5,6,7-trihydroxy-1,2,4a,5-tetramethyl-3,4,6,7,8,8a-hexahydro-2H-naphthalen-1-yl)pentoxy]-4-oxobutanoic acid [IIN-based: Match]	[M-H2O+H]+	Colensane and clerodane diterpenoids	0.72	828.59	445.949	2.50359e+06
673	8.525	937.478	937.479	0.778684	Soyasapogenol B base + O-DDMP, O-HexA-HexA	[M+H]+	Triterpene saponins	0.707	17.77	0	75983.6
420	14.136	530.346	530.345	-2.63979	"((4R)-4-((3R,5S,7R,9S,10S,12S,13R,14S,17R)-3,7,12-trihydroxy-10,13-dimethylhexadecahydro-1H-cyclopenta[a]phenanthren-17-yl)pentanoyl)valine"	[M+Na]+	Glycinated bile acids and derivatives	0.701	701.37	73985.9	4.84189e+06

### Sheet: Negative
										Normalized intensity
Alignment ID	Average RT (min)	Average Mz	Reference m/z	Mass error (ppm)	Metabolite name	Adduct type	Ontology	Total score	S/N average	70%MeOH Blank	BM- nanovessicles
122	14.875	355.157	355.155	-5.57503	rutamarin	[M-H]-	Psoralens	1.291	233.59	22007.1	2.50851e+06
169	14.606	429.194	429.191	-5.91811	(1-acetyloxy-3-hydroxy-6,8a-dimethyl-7-oxo-3-propan-2-yl-2,3a,4,8-tetrahydro-1H-azulen-4-yl) 4-hydroxybenzoate	[M-H]-	Sesquiterpenoids	1.215	291.18	833.613	1.9791e+06
145	15.374	383.188	383.19	4.93228	4MeC13SPC	[M-H]-	Long-chain fatty acids	1.198	116.83	30136.2	1.6896e+06
78	7.618	269.044	269.044	-0.334517	3,7,4'-Trihydroxyflavone	[M-H]-	Flavonols	1.153	163.31	647.341	938443
133	15.137	369.173	369.171	-5.28211	NCGC00384938-01!4-hydroxy-7-methoxy-2,3,8-trimethyl-3-(4-methylpent-3-enyl)-2H-benzo[g][1]benzofuran-6,9-dione	[M-H]-	Naphthofurans	1.151	71.29	2510.4	487477
355	9.117	927.494	927.497	2.63074	Soyasapogenol B base + O-HexA-Hex-Pen	[M-H]-	Triterpene saponins	1.139	556.57	542.728	2.43043e+06
184	14.156	455.352	455.353	1.27374	Ursolic Acid	[M-H]-	Triterpenoids	1.102	55.97	0	483995
82	6.89	285.04	285.041	1.47347	Kaempferol	[M-H]-	Flavonols	1.099	53.99	272.407	350072
351	9.361	897.484	897.485	1.2925	NCGC00385731-01_C46H74O17_(3beta,5xi,9xi,16alpha)-3-{[alpha-L-Arabinopyranosyl-(1->2)-alpha-L-arabinopyranosyl-(1->6)-beta-D-glucopyranosyl]oxy}-16-hydroxyolean-12-en-28-oic acid	[M-H]-	Triterpene saponins	1.029	206.73	430.397	959806
315	14.156	771.519	771.521	1.8146	PG 36:3	[M-H]-	Phosphatidylglycerols	1.015	14.83	0	117426
366	9.802	939.496	939.496	-0.457692	(2S,3S,4S,5R,6R)-6-[[(3S,6aR,6bS,8aR,9R,12aS,14bR)-9-hydroxy-4,4,6a,6b,8a,11,11,14b-octamethyl-1,2,3,4a,5,6,7,8,9,10,12,12a,14,14a-tetradecahydropicen-3-yl]oxy]-5-[(2R,3R,4S,5R,6S)-6-carboxy-4,5-dihydroxy-3-[(2S,3R,4R,5R,6S)-3,4,5-trihydroxy-6-methyloxan-2-yl]oxyoxan-2-yl]oxy-3,4-dihydroxyoxane-2-carboxylic acid	[M-H]-	Triterpene saponins	1.008	46.29	0	412245
83	3.504	285.062	285.06	-3.82375	Benzoic acid + 2O, O-Pen	[M-H]-	p-Hydroxybenzoic acid alkyl esters	1.002	9.81	0	156673
385	9.117	973.5	973.501	1.43811	Madecassoside	[M-H]-	Triterpene saponins	0.982	284.75	0	1.11298e+06
88	3.671	299.078	299.078	0.200617	Benzoic acid + 1O, O-Hex	[M-H]-	Phenolic glycosides	0.979	5.19	143.905	69629.2
102	8.086	327.218	327.216	-3.72842	FA 18:2+3O	[M-H]-	Lineolic acids and derivatives	0.972	17.52	153.433	107074
367	9.361	943.488	943.49	2.0032	3,4,5-trihydroxy-6-(hydroxymethyl)oxan-2-yl (2E,6R)-6-[(1R,3R,6S,8R,12S,15R,16R)-13,17-dihydroxy-7,7,12,16-tetramethyl-6-{[(2R)-3,4,5-trihydroxy-6-{[(3,4,5-trihydroxyoxan-2-yl)oxy]methyl}oxan-2-yl]oxy}pentacyclo[9.7.0.0?,?.0?,?.0??,??]octadecan-15-yl]-2-methylhept-2-enoate	[M-H]-	Cucurbitacin glycosides	0.954	437.81	319.179	2.64489e+06
111	14.606	341.142	341.139	-9.46828	NCGC00347453-02!(E)-1,7-bis(4-hydroxyphenyl)hept-4-en-3-one	[M+HCOO]-	Linear diarylheptanoids	0.951	68.04	2422.49	524183
185	15.137	457.225	457.223	-3.60874	NCGC00163699-03_C26H34O7_2,4,6,8-Decatetraenedioic acid, mono[5-methoxy-4-[2-methyl-3-(3-methyl-2-buten-1-yl)oxiranyl]-1-oxaspiro[2.5]oct-6-yl] ester, (2E,4E,6E,8E)-	[M-H]-	Medium-chain fatty acids	0.951	235.56	3768.25	1.70028e+06
335	9.802	811.449	811.455	7.67757	Cauloside C	[M+HCOO]-	Triterpenoids	0.92	17.08	0	85610
100	0.81	326.76	326.766	18.6678	2,4,6-Tribromophenol	[M-H]-	P-bromophenols	0.919	14.74	142.988	177195
320	10.078	781.438	781.438	-0.230345	NCGC00381046-01_C41H66O14_9,19-Cyclolanost-24-en-26-oic acid, 3-[(2-O-hexopyranosylpentopyranosyl)oxy]-12,15-dihydroxy-, (3beta,8xi,9beta,24E)-	[M-H]-	Cucurbitacin glycosides	0.911	16.38	0	79167.7
314	10.078	771.41	771.42	13.0538	3-(1H-indol-3-ylmethyl)-6,18-dimethyl-12-(1-phenylethyl)-9,15-di(propan-2-yl)-1,4,7,10,13,16,19-heptazacyclotricosane-2,5,8,11,14,17,20-heptone	[M-H]-	Hybrid peptides	0.897	10.18	0	70119.3
68	7.028	250.108	250.109	1.11951	Dimethachlor OXA	[M-H]-	Alpha amino acids and derivatives	0.892	8.56	329.163	64979.3
155	5.544	407.185	407.185	1.49809	6,8-Diprenylnaringenin	[M-H]-	8-prenylated flavanones	0.889	5.94	128.899	51872
70	9.456	253.144	253.145	1.42211	(2R,3R,6R)-5-[(1E,3E)-hepta-1,3-dienyl]-2,3-dihydroxy-6-(hydroxymethyl)cyclohexan-1-one	[M-H]-	Cyclic alcohols and derivatives	0.877	68.53	3398.31	624217
101	8.9	327.181	327.176	-14.6404	4-[4-(1,3-benzodioxol-5-yl)-2,3-dimethylbutyl]-2-methoxyphenol	[M-H]-	Dibenzylbutane lignans	0.875	8.48	238.381	48391.2
262	16.069	621.438	621.437	-0.498844	Ginsenoside compound K	[M-H]-	Triterpene saponins	0.857	13.71	190.22	93819
313	8.484	755.341	755.348	9.21429	SSR 240612	[M-H]-	Hybrid peptides	0.847	10.95	0	34744.5
336	15.822	819.528	819.522	-7.15051	PG 40:7	[M-H]-	Phosphatidylglycerols	0.843	98.86	0	435635
368	8.293	943.49	943.49	0.127187	3,4,5-trihydroxy-6-(hydroxymethyl)oxan-2-yl (2E,6R)-6-[(1R,3R,6S,8R,12S,15R,16R)-13,17-dihydroxy-7,7,12,16-tetramethyl-6-{[(2R)-3,4,5-trihydroxy-6-{[(3,4,5-trihydroxyoxan-2-yl)oxy]methyl}oxan-2-yl]oxy}pentacyclo[9.7.0.0?,?.0?,?.0??,??]octadecan-15-yl]-2-methylhept-2-enoate	[M-H]-	Cucurbitacin glycosides	0.837	23.6	0	239889
164	4.537	423.178	423.179	0.567136	DIHYDROMUNDULETONE	[M-H]-	Stilbenes	0.837	6.48	163.02	64559.8
121	14.875	353.164	353.158	-17.1028	Valganciclovir	[M-H]-	Alpha amino acid esters	0.822	8.66	1919.65	124100
233	7.222	569.289	569.297	13.1917	3-[(Z)-5-[6-hydroxy-5,5,8a-trimethyl-2-methylidene-3-[3,4,5-trihydroxy-6-(hydroxymethyl)oxan-2-yl]oxy-3,4,4a,6,7,8-hexahydro-1H-naphthalen-1-yl]-3-methylpent-2-enoxy]-3-oxopropanoic acid	[M-H]-	Diterpene glycosides	0.814	6	0	24234.8
165	4.058	423.179	423.182	6.78195	NCGC00385984-01!2-(3,5-dihydroxyphenyl)-5,7-dihydroxy-6,8-bis(3-methylbut-2-enyl)-2,3-dihydrochromen-4-one	[M-H]-	8-prenylated flavanones	0.812	6.84	295.617	42258.3
117	7.675	351.158	351.156	-5.72395	NCGC00170014-03!(E)-N-(4-acetamidobutyl)-3-(4-hydroxy-3-methoxyphenyl)prop-2-enamide	[M+HCOO]-	Methoxyphenols	0.807	9.68	278.638	37399.6
362	8.812	935.478	935.466	-13.1165	Soyasapogenol B base + O-DDMP, O-HexA-HexA	[M-H]-	Triterpene saponins	0.771	11.91	0	59043.5
241	4.672	587.118	587.119	1.34555	NCGC00180625-02!3-[5,7-dihydroxy-2-(4-hydroxyphenyl)-4-oxo-2,3-dihydrochromen-3-yl]-5,7-dihydroxy-2-(4-hydroxyphenyl)-2,3-dihydrochromen-4-one	[M+HCOO]-	Biflavonoids and polyflavonoids	0.754	9.26	281.966	120545
346	7.222	861.413	861.414	1.13766	MalonylHexsose + Hexsose-deoxyHexose + C20H32	[M-H]-	Diterpene glycosides	0.733	6.33	0	28155.9
205	14.121	519.252	519.257	9.16695	Deacetoxy(7)-7-Oxokhivorinic Acid	[M-H]-	Naphthopyrans	0.731	18.07	785.946	136357
206	6.445	521.167	521.166	-1.63096	NCGC00385411-01_C24H28O10_Spiro[furan-3(2H),1'(4'H)-naphthalene]-4'a,5'(5'H)-dicarboxylic acid, 6'-(acetyloxy)-5-(3-furanyl)-4,5,6',7',8',8'a-hexahydro-5'-hydroxy-2'-methyl-2-oxo-, dimethyl ester	[M+HCOO]-	Diterpene lactones	0.729	9.11	117.084	33067.9
250	10.808	593.272	593.27	-3.48914	Aceroside VIII	[M-H]-	Linear diarylheptanoids	0.727	10.42	21.4266	45088
222	6.445	557.143	557.146	4.5051	NCGC00380843-01!5,7-dihydroxy-2-(4-methoxyphenyl)-3-[3,5,7-trihydroxy-2-(4-hydroxyphenyl)-3,4-dihydro-2H-chromen-6-yl]-2,3-dihydrochromen-4-one	[M-H]-	Pyranoisoflavonoids	0.722	8.27	384.088	30782.6
247	10.808	591.273	591.281	13.2255	NCGC00380242-01_C30H42O9_Card-20(22)-enolide, 1,3-bis(acetyloxy)-14,15-epoxy-7,21-dihydroxy-4,4,8-trimethyl-, (1alpha,3alpha,7alpha,9xi,13alpha,15beta,17alpha)-	[M+HCOO]-	Limonoids	0.707	22.09	0	105865
