## Supplementary material for "*Bacopa monnieri (L.)* Wettst-derived nanovesicles are enriched with bioactive cargo and exhibit anti-neuroblastoma activity": Supplemetary File 2.xlsx

### Sheet: proteinGroups_Bacopa_database
Selected protein ID	Protein name	Protein IDs	Majority protein IDs	Fasta headers	Number of proteins	Peptides	Razor + unique peptides	Sequence coverage [%]	Mol. weight [kDa]	Q-value	Score	Intensity Blank	Intensity BM-nanovessicles	MS/MS count	Species	Peptide sequences	Only identified by site	Reverse	Potential contaminant	id	Peptide IDs	Mod. peptide IDs	Evidence IDs	MS/MS IDs	Best MS/MS	Oxidation (M) site IDs	Oxidation (M) site positions
A0A6H1YDU0	DNA-directed RNA polymerase subunit beta	A0A6H1YDU0	A0A6H1YDU0	tr|A0A6H1YDU0|A0A6H1YDU0_BACMN DNA-directed RNA polymerase subunit beta OS=Bacopa monnieri OX=263974 GN=rpoC2 PE=3 SV=1	1	2	2	2.4	156.92	0	1.79	15348	0	2		PPLGISIEIPINAIFRR;RWLVQDAEQQSLILEK				2	21;26	21;26	22;29	24;31	24;31
A0A8F2EG55	Geraniol 10-hydroxylase	A0A8F2EG55	A0A8F2EG55	tr|A0A8F2EG55|A0A8F2EG55_BACMN Geraniol 10-hydroxylase OS=Bacopa monnieri OX=263974 PE=2 SV=1	1	1	1	1.2	82.945	0	0.22194	0	5619.7	0		VAELVESCR				4	32	32	35	37	37
A0A6H1YDW2	Large ribosomal subunit protein uL2c	A0A6H1YDW2	A0A6H1YDW2	tr|A0A6H1YDW2|A0A6H1YDW2_BACMN Large ribosomal subunit protein uL2c OS=Bacopa monnieri OX=263974 GN=rpl2 PE=3 SV=1	1	1	1	4.7	30.041	0	0.19163	0	0	1		PTTPWGYPALGRR				3	22	22	23	25	25
Q5GAB1	Maturase K	Q5GAB1;A0A6H1YDN1;A0A3G9D802;A0A3G9D9B3;A0A3G9DFF0	Q5GAB1;A0A6H1YDN1;A0A3G9D802;A0A3G9D9B3;A0A3G9DFF0	tr|Q5GAB1|Q5GAB1_BACMN Maturase K OS=Bacopa monnieri OX=263974 GN=matK PE=3 SV=1;tr|A0A6H1YDN1|A0A6H1YDN1_BACMN Maturase K OS=Bacopa monnieri OX=263974 GN=matK PE=3 SV=1;tr|A0A3G9D802|A0A3G9D802_BACMN Maturase K OS=Bacopa monnieri OX=263974 GN=matK PE=3 SV	5	2	2	6.3	60.43	0	0.077347	1345.4	0	1		LGSELLEEFLMSEEDVLSLTLPK;LRTSLEEKK				0	16;18	16;18	17;19	19;21	19;21
A0A6H1YDJ2	Protein Ycf2	A0A6H1YDJ2	A0A6H1YDJ2	tr|A0A6H1YDJ2|A0A6H1YDJ2_BACMN Protein Ycf2 OS=Bacopa monnieri OX=263974 GN=ycf2 PE=3 SV=1	1	1	1	0.4	266.69	0	0.056272	0	1430.2	0		EIYSLIRK				1	4	4	5	5	5

### Sheet: proteinGroups_Plantaginaceae_da
Selected protein ID	Protein name	Protein IDs	Majority protein IDs	Fasta headers	Number of proteins	Peptides	Razor + unique peptides	Sequence coverage [%]	Mol. weight [kDa]	Q-value	Score	Intensity Blank	Intensity BM-nanovessicles	MS/MS count	Species	Peptide sequences	Only identified by site	Reverse	Potential contaminant	id	Peptide IDs	Mod. peptide IDs	Evidence IDs	MS/MS IDs	Best MS/MS	Oxidation (M) site IDs	Oxidation (M) site positions
S5S4I5	Superoxide dismutase [Cu-Zn], chloroplastic (EC 1.15.1.1)	S5S4I5;A0ABR0D0Z3;A0ABD3SWD9	S5S4I5;A0ABR0D0Z3;A0ABD3SWD9	tr|S5S4I5|S5S4I5_PLAOV Superoxide dismutase [Cu-Zn], chloroplastic (Fragment) OS=Plantago ovata OX=185002 PE=2 SV=1;tr|A0ABR0D0Z3|A0ABR0D0Z3_9LAMI Uncharacterized protein OS=Penstemon davidsonii OX=160366 GN=RD792_009830 PE=4 SV=1;tr|A0ABD3SWD9|A0ABD3SWD9_	3	1	1	8.5	15.485	0	78.242	0	5964.5	1		AFVVHELEDDLGK				10	0	0	0	0	0
Q5ZF66	Superoxide dismutase [Cu-Zn]	A0ABR0CY57;Q5ZF66;A0ABD3RIE7;A0ABR0DDH8;A0ABD3TVW7	A0ABR0CY57;Q5ZF66;A0ABD3RIE7;A0ABR0DDH8;A0ABD3TVW7	tr|A0ABR0CY57|A0ABR0CY57_9LAMI Uncharacterized protein OS=Penstemon davidsonii OX=160366 GN=RD792_012582 PE=4 SV=1;tr|Q5ZF66|Q5ZF66_PLAMJ Superoxide dismutase [Cu-Zn] OS=Plantago major OX=29818 GN=csd1 PE=2 SV=1;tr|A0ABD3RIE7|A0ABD3RIE7_9LAMI Superoxide di	5	1	1	11.5	11.658	0	11.22	0	0	1		AVVVHADPDDLGR				0	3	3	3	3	3
A0ABR0CLV4	Uncharacterized protein	A0ABR0CLV4;A0ABD3RLC4	A0ABR0CLV4;A0ABD3RLC4	tr|A0ABR0CLV4|A0ABR0CLV4_9LAMI Uncharacterized protein (Fragment) OS=Penstemon davidsonii OX=160366 GN=RD792_017391 PE=4 SV=1;tr|A0ABD3RLC4|A0ABD3RLC4_9LAMI CRC domain-containing protein OS=Penstemon smallii OX=265156 GN=ACJIZ3_013849 PE=3 SV=1	2	1	1	3.6	78.234	0	2.922	0	0	1		TGNDSSRCVLPSIGLHLNAIAATPK				1	24	24	27	27	27
A0ABR0D776	Uncharacterized protein	A0ABR0D776	A0ABR0D776	tr|A0ABR0D776|A0ABR0D776_9LAMI Uncharacterized protein (Fragment) OS=Penstemon davidsonii OX=160366 GN=RD792_007728 PE=4 SV=1	1	1	1	6.6	45.935	0	2.7808	0	0	1		TLTIGVAVSSIVAGLTLLVLIVFLLRK				21	25	25	28	28	28
A0ABD3UNT0	Flavonoid-6-hydroxylase	A0ABD3UNT0	A0ABD3UNT0	tr|A0ABD3UNT0|A0ABD3UNT0_9LAMI Flavonoid-6-hydroxylase OS=Penstemon smallii OX=265156 GN=ACJIZ3_012308 PE=3 SV=1	1	1	1	3.8	59.678	0	2.2708	0	0	1		AILIPGLILLTSLLVFNYIK				16	1	1	1	1	1
A0ABD3SN54	Probable cytosolic iron-sulfur protein assembly protein CIAO1 homolog	A0ABD3SN54	A0ABD3SN54	tr|A0ABD3SN54|A0ABD3SN54_9LAMI Probable cytosolic iron-sulfur protein assembly protein CIAO1 homolog OS=Penstemon smallii OX=265156 GN=ACJIZ3_021797 PE=3 SV=1	1	1	1	5.4	39.355	0	2.0644	0	0	1		PATGVNGIPAILASCSGDK				8	21	21	24	24	24
A0ABD3SZG1	Uncharacterized protein	A0ABD3SZG1;A0ABR0D2K2	A0ABD3SZG1;A0ABR0D2K2	tr|A0ABD3SZG1|A0ABD3SZG1_9LAMI Uncharacterized protein OS=Penstemon smallii OX=265156 GN=ACJIZ3_018390 PE=4 SV=1;tr|A0ABR0D2K2|A0ABR0D2K2_9LAMI Uncharacterized protein OS=Penstemon davidsonii OX=160366 GN=RD792_010609 PE=4 SV=1	2	1	1	4	49.444	0	1.9187	0	0	1		KFECVSIDGDGGAMSLCK				13	16	16	19	19	19
A0ABR0CUH1	Uncharacterized protein	A0ABR0CUH1	A0ABR0CUH1	tr|A0ABR0CUH1|A0ABR0CUH1_9LAMI Uncharacterized protein OS=Penstemon davidsonii OX=160366 GN=RD792_013811 PE=4 SV=1	1	1	1	2.7	73.649	0	1.9187	0	0	1		GVTIAAAAVGLVVILCCR				18	14	14	17	17	17
A0ABR0DLF1	Uncharacterized protein	A0ABR0DLF1	A0ABR0DLF1	tr|A0ABR0DLF1|A0ABR0DLF1_9LAMI Uncharacterized protein OS=Penstemon davidsonii OX=160366 GN=RD792_000708 PE=4 SV=1	1	1	1	2	100.26	0	1.9187	0	0	1		VDCTDDTAVEAEMEAAMR				23	27	27	33	35	35
A0ABD3S4K3	Uncharacterized protein	A0ABD3S4K3	A0ABD3S4K3	tr|A0ABD3S4K3|A0ABD3S4K3_9LAMI Uncharacterized protein OS=Penstemon smallii OX=265156 GN=ACJIZ3_005203 PE=4 SV=1	1	1	1	9.9	19.59	0	0.6685	0	0	1		IIIVGGLIILIVYLVFR				5	15	15	18	18	18
A0ABR0DGP5	Uncharacterized protein	A0ABR0DGP5;A0ABD3T9T4;A0ABD3TA52	A0ABR0DGP5;A0ABD3T9T4;A0ABD3TA52	tr|A0ABR0DGP5|A0ABR0DGP5_9LAMI Uncharacterized protein OS=Penstemon davidsonii OX=160366 GN=RD792_004172 PE=4 SV=1;tr|A0ABD3T9T4|A0ABD3T9T4_9LAMI Uncharacterized protein OS=Penstemon smallii OX=265156 GN=ACJIZ3_008041 PE=3 SV=1;tr|A0ABD3TA52|A0ABD3TA52_9LA	3	1	1	2.8	66.325	0	0.6685	0	0	1		PSITISNHNGVLFSTKK				14	22	22	25	25	25
A0ABR0CWA1	Uncharacterized protein	A0ABR0CWA1	A0ABR0CWA1	tr|A0ABR0CWA1|A0ABR0CWA1_9LAMI Uncharacterized protein OS=Penstemon davidsonii OX=160366 GN=RD792_012084 PE=4 SV=1	1	1	1	2.6	71.856	0	0.6685	0	0	1		LATALSVVIILLLVLHR				19	17	17	20	20	20
A0ABR0DVJ3	Uncharacterized protein	A0ABR0DVJ3;A0ABD3TPE3	A0ABR0DVJ3;A0ABD3TPE3	tr|A0ABR0DVJ3|A0ABR0DVJ3_9LAMI Uncharacterized protein OS=Penstemon davidsonii OX=160366 GN=RD792_012969 PE=4 SV=1;tr|A0ABD3TPE3|A0ABD3TPE3_9LAMI YEATS domain-containing protein OS=Penstemon smallii OX=265156 GN=ACJIZ3_023558 PE=4 SV=1	2	1	1	10.7	23.417	0	0.5689	0	0	1		PVVVETYNEIVFPDPSEDFYAR				15	23	23	26	26	26
A0ABR0D689	Uncharacterized protein	A0ABR0D689	A0ABR0D689	tr|A0ABR0D689|A0ABR0D689_9LAMI Uncharacterized protein OS=Penstemon davidsonii OX=160366 GN=RD792_006908 PE=4 SV=1	1	1	1	2.7	88.988	0	0.5689	0	0	2		EAEIPDWLDHHMSDSECYEETK				20	5	5	5;6	5;6	6
A0ABR0DR21	Uncharacterized protein	A0ABR0DR21	A0ABR0DR21	tr|A0ABR0DR21|A0ABR0DR21_9LAMI Uncharacterized protein OS=Penstemon davidsonii OX=160366 GN=RD792_002122 PE=4 SV=1	1	1	1	3.5	72.098	0	0.5689	0	0	3		EEDYYSMSCGSEEEEDCYSSDR				25	6	6	7;8;9	7;8;9	7
W8PFD7	DIVARICATA (Fragment)	W8PFD7;F1DIA8;W8NWS4;A0ABD3SXP8	W8PFD7;F1DIA8;W8NWS4;A0ABD3SXP8	tr|W8PFD7|W8PFD7_PLAMJ DIVARICATA (Fragment) OS=Plantago major OX=29818 GN=DIV PE=4 SV=1;tr|F1DIA8|F1DIA8_VERSE DIVARICATA (Fragment) OS=Veronica serpyllifolia OX=164258 GN=DIV PE=4 SV=1;tr|W8NWS4|W8NWS4_PLALA DIVARICATA (Fragment) OS=Plantago lanceolata O	4	1	1	6.6	13.723	0	0.51278	0	1540	0		LFLLGLKK				11	19	19	22	22	22
A0ABD3RSB0	Uncharacterized protein	A0ABD3RSB0	A0ABD3RSB0	tr|A0ABD3RSB0|A0ABD3RSB0_9LAMI Uncharacterized protein OS=Penstemon smallii OX=265156 GN=ACJIZ3_016285 PE=3 SV=1	1	1	1	0.8	96.69	0	0.41211	0	897.6	0		FFRLQIR				2	7	7	10	10	10
A0ABD3S8X4	Peptidase A1 domain-containing protein	A0ABD3S8X4	A0ABD3S8X4	tr|A0ABD3S8X4|A0ABD3S8X4_9LAMI Peptidase A1 domain-containing protein OS=Penstemon smallii OX=265156 GN=ACJIZ3_006776 PE=3 SV=1	1	1	1	1.8	48.581	0	0.38042	0	1430.2	0		FLNSRRTK				7	9	9	12	12	12
A0ABD3S4Y5	Uncharacterized protein	A0ABD3S4Y5	A0ABD3S4Y5	tr|A0ABD3S4Y5|A0ABD3S4Y5_9LAMI Uncharacterized protein OS=Penstemon smallii OX=265156 GN=ACJIZ3_005464 PE=3 SV=1	1	1	1	2.8	63.747	0	0.22477	0	0	1		FYEVGSAVECVQGNRK				6	11	11	14	14	14
A0ABR0CLJ3	Uncharacterized protein	A0ABR0CLJ3	A0ABR0CLJ3	tr|A0ABR0CLJ3|A0ABR0CLJ3_9LAMI Uncharacterized protein OS=Penstemon davidsonii OX=160366 GN=RD792_016797 PE=4 SV=1	1	1	1	1.4	128.52	0	0.22477	0	0	1		VLINEMIIDTNIDIVK				17	28	28	34	36	36
A0ABR0DRA9	Uncharacterized protein	A0ABR0DRA9	A0ABR0DRA9	tr|A0ABR0DRA9|A0ABR0DRA9_9LAMI Uncharacterized protein OS=Penstemon davidsonii OX=160366 GN=RD792_002554 PE=4 SV=1	1	1	1	0.5	361.18	0	0.22477	0	0	1		CISALLLVLHNLVQPK				26	4	4	4	4	4
A0ABR0D801	Uncharacterized protein	A0ABR0D801	A0ABR0D801	tr|A0ABR0D801|A0ABR0D801_9LAMI Uncharacterized protein OS=Penstemon davidsonii OX=160366 GN=RD792_007741 PE=4 SV=1	1	1	1	4.1	65.755	0	0.2132	0	0	1		LFLIIFVPVSVLIILAIVLGLFWK				22	18	18	21	21	21
A0ABR0DQQ7	Uncharacterized protein	A0ABR0DQQ7	A0ABR0DQQ7	tr|A0ABR0DQQ7|A0ABR0DQQ7_9LAMI Uncharacterized protein OS=Penstemon davidsonii OX=160366 GN=RD792_002320 PE=4 SV=1	1	1	1	1.2	78.256	0	0.16298	0	1477.5	0		GRAHCCNF				24	13	13	16	16	16
A0ABR0CZX3	Uncharacterized protein	A0ABR0CZX3;A0ABR0D197;A0ABD3SW76;A0ABD3SUW8	A0ABR0CZX3;A0ABR0D197;A0ABD3SW76;A0ABD3SUW8	tr|A0ABR0CZX3|A0ABR0CZX3_9LAMI Uncharacterized protein OS=Penstemon davidsonii OX=160366 GN=RD792_009753 PE=4 SV=1;tr|A0ABR0D197|A0ABR0D197_9LAMI Uncharacterized protein OS=Penstemon davidsonii OX=160366 GN=RD792_009755 PE=4 SV=1;tr|A0ABD3SW76|A0ABD3SW76_9	4	1	1	3.5	60.654	0	0.14482	0	0	1		WGDSRNASYGTLSDYQFMR				9	29	29	35	37	37
A0ABD3SYJ9	RING-type E3 ubiquitin transferase (EC 2.3.2.27)	A0ABD3SYJ9	A0ABD3SYJ9	tr|A0ABD3SYJ9|A0ABD3SYJ9_9LAMI RING-type E3 ubiquitin transferase OS=Penstemon smallii OX=265156 GN=ACJIZ3_018486 PE=4 SV=1	1	1	1	5.6	19.724	0	0.13147	727.28	0	0		MGGCCSSSRK				12	20	20	23	23	23
A0ABD3S179	Uncharacterized protein	A0ABD3S179	A0ABD3S179	tr|A0ABD3S179|A0ABD3S179_9LAMI Uncharacterized protein OS=Penstemon smallii OX=265156 GN=ACJIZ3_004105 PE=4 SV=1	1	1	1	8.8	32.449	0	0.03297	0	0	1		FYCLGATTTSGAYDTCGGAWTFSSGK				4	10	10	13	13	13
A0ABD3RUT3	2Fe-2S ferredoxin	A0ABD3RUT3	A0ABD3RUT3	tr|A0ABD3RUT3|A0ABD3RUT3_9LAMI 2Fe-2S ferredoxin OS=Penstemon smallii OX=265156 GN=ACJIZ3_016098 PE=3 SV=1	1	1	1	3.9	19.963	0	-0.00089036	0	8251.8	0		APAFIPK				3	2	2	2	2	2
